# Innate immunity can distinguish beneficial from pathogenic rhizosphere microbiota

**DOI:** 10.1101/2023.01.07.523123

**Authors:** David Thoms, Melissa Y. Chen, Yang Liu, Zayda Morales Moreira, Youqing Luo, Siyu Song, Nicole R. Wang, Cara H. Haney

## Abstract

For optimal growth and development, hosts depend on their ability to promote healthy symbiotic interactions while restricting pathogen growth. To ask whether hosts can distinguish phylogenetically similar pathogens and beneficial bacteria, we used two closely related plant-associated strains of *Pseudomonas fluorescens* where one is beneficial and the other exhibits toxin-dependent virulence. We show that while the two strains co-exist *in vitro*, the beneficial outcompetes that pathogen *in planta*. Using several readouts for plant innate immunity, we found that the beneficial and pathogenic strains elicit mechanistically distinct immune responses that occur in distinct root compartments. We show that while both the pathogenic and beneficial bacterial have plant recognizable MAMPs, the pathogen uniquely induces MAMP-independent immune responses. We found that the pathogen induces both a toxin-independent and a unique toxin-dependent defense response that remains intact in immune signaling mutants including *bak1/bkk1* and *npr1/4D*. We conclude that hosts can distinguish between phylogenetically similar microbes.
