## Supplemental Tables for "Innate immunity can distinguish beneficial from pathogenic rhizosphere microbiota"

### Sheet: Supplemental Table 1
N2C3 and AtPep1 genes positively associated with PC1
AT1G01490
AT1G02400
AT1G03590
AT1G05100
AT1G06520
AT1G07400
AT1G07430
AT1G07510
AT1G08080
AT1G08280
AT1G08430
AT1G09500
AT1G11925
AT1G13910
AT1G15800
AT1G15830
AT1G16030
AT1G16300
AT1G16510
AT1G17180
AT1G20510
AT1G21830
AT1G23550
AT1G24267
AT1G24280
AT1G26930
AT1G27200
AT1G29750
AT1G30070
AT1G31290
AT1G31880
AT1G32910
AT1G34370
AT1G37130
AT1G47990
AT1G49790
AT1G51010
AT1G51340
AT1G51700
AT1G52560
AT1G52565
AT1G52890
AT1G52980
AT1G53540
AT1G54050
AT1G55920
AT1G56150
AT1G56600
AT1G58225
AT1G58360
AT1G60720
AT1G61350
AT1G61640
AT1G61660
AT1G66510
AT1G67160
AT1G67230
AT1G68990
AT1G69250
AT1G69910
AT1G69930
AT1G70530
AT1G70630
AT1G71000
AT1G72330
AT1G72660
AT1G73010
AT1G73740
AT1G75830
AT1G78050
AT1G78240
AT1G78610
AT1G80470
AT2G00340
AT2G01150
AT2G01850
AT2G02230
AT2G02340
AT2G13650
AT2G15620
AT2G15780
AT2G17900
AT2G18740
AT2G19650
AT2G23150
AT2G25140
AT2G25690
AT2G26700
AT2G27260
AT2G27535
AT2G27550
AT2G28650
AT2G28930
AT2G29450
AT2G29500
AT2G30000
AT2G30020
AT2G30395
AT2G30530
AT2G32120
AT2G35350
AT2G35710
AT2G36270
AT2G36460
AT2G36580
AT2G36780
AT2G37570
AT2G37770
AT2G38880
AT2G39030
AT2G39450
AT2G39770
AT2G43870
AT2G44210
AT2G44770
AT2G46240
AT2G46310
AT2G46620
AT2G47190
AT2G47260
AT2G09925
AT3G03310
AT3G05670
AT3G06660
AT3G06760
AT3G07150
AT3G07590
AT3G08590
AT3G08710
AT3G08720
AT3G08950
AT3G09640
AT3G10290
AT3G02375
AT3G11170
AT3G13110
AT3G14075
AT3G14200
AT3G14700
AT3G15210
AT3G16050
AT3G17611
AT3G18950
AT3G22750
AT3G25240
AT3G25250
AT3G25760
AT3G25780
AT3G43250
AT3G46230
AT3G46620
AT3G46845
AT3G47600
AT3G49810
AT3G50760
AT3G52520
AT3G53450
AT3G53810
AT3G55090
AT3G55370
AT3G55430
AT3G55620
AT3G55970
AT3G56880
AT3G57880
AT3G60200
AT3G60930
AT3G61111
AT3G61850
AT3G62260
AT3G62720
AT3G63350
AT3G63420
AT4G02330
AT4G02380
AT4G04870
AT4G05010
AT4G05390
AT4G08320
AT4G08950
AT4G09150
AT4G10250
AT4G11350
AT4G12840
AT4G15420
AT4G15760
AT4G17250
AT4G18910
AT4G21320
AT4G23920
AT4G24040
AT4G24380
AT4G25200
AT4G27585
AT4G27670
AT4G28000
AT4G29780
AT4G30240
AT4G30270
AT4G30470
AT4G31380
AT4G31550
AT4G32300
AT4G33350
AT4G33905
AT4G34200
AT4G34990
AT4G35230
AT4G37030
AT4G37720
AT4G37770
AT4G37990
AT4G39190
AT5G04250
AT5G04340
AT5G05140
AT5G05220
AT5G08360
AT5G09590
AT5G09790
AT5G10950
AT5G11170
AT5G11410
AT5G12020
AT5G12890
AT5G13110
AT5G13420
AT5G13490
AT5G14230
AT5G14730
AT5G15450
AT5G17020
AT5G17980
AT5G18065
AT5G18550
AT5G19900
AT5G20190
AT5G21482
AT5G21960
AT5G24080
AT5G25450
AT5G26030
AT5G35320
AT5G35900
AT5G37670
AT5G37740
AT5G38310
AT5G39050
AT5G39180
AT5G41670
AT5G42150
AT5G42930
AT5G42940
AT5G43410
AT5G44290
AT5G46350
AT5G46730
AT5G46910
AT5G47830
AT5G48540
AT5G48570
AT5G48655
AT5G50780
AT5G51130
AT5G51440
AT5G51830
AT5G52570
AT5G52760
AT5G53400
AT5G53486
AT5G53590
AT5G53830
AT5G54400
AT5G54640
AT5G55060
AT5G55090
AT5G57015
AT5G57050
AT5G57390
AT5G57500
AT5G57860
AT5G58320
AT5G58700
AT5G59220
AT5G59490
AT5G59720
AT5G59910
AT5G60630
AT5G60700
AT5G62020
AT5G62910
AT5G63790
AT5G64220
AT5G64260
AT5G64310
AT5G66650
AT5G66850
AT5G67350
AT1G01480
AT1G02850
AT1G03040
AT1G03230
AT1G04370
AT1G05675
AT1G06135
AT1G07640
AT1G07900
AT1G08290
AT1G09490
AT1G09940
AT1G10650
AT1G10700
AT1G12200
AT1G13210
AT1G13340
AT1G14040
AT1G14260
AT1G14330
AT1G14640
AT1G15415
AT1G15430
AT1G15520
AT1G16670
AT1G17290
AT1G17380
AT1G17420
AT1G17750
AT1G18140
AT1G18480
AT1G19180
AT1G19380
AT1G21520
AT1G22280
AT1G22885
AT1G25220
AT1G05933
AT1G26730
AT1G27500
AT1G28190
AT1G28370
AT1G29630
AT1G29860
AT1G30040
AT1G30320
AT1G30370
AT1G30620
AT1G30755
AT1G31930
AT1G32920
AT1G32960
AT1G33110
AT1G33590
AT1G34180
AT1G35230
AT1G47130
AT1G47870
AT1G48850
AT1G50740
AT1G51680
AT1G51760
AT1G53440
AT1G55525
AT1G56240
AT1G56250
AT1G57700
AT1G58420
AT1G59620
AT1G59740
AT1G59860
AT1G59910
AT1G60730
AT1G61340
AT1G61360
AT1G61370
AT1G61460
AT1G61550
AT1G61610
AT1G61810
AT1G62300
AT1G63090
AT1G64610
AT1G65500
AT1G66480
AT1G66580
AT1G66880
AT1G08943
AT1G67850
AT1G67920
AT1G68630
AT1G69150
AT1G69920
AT1G70130
AT1G70140
AT1G70740
AT1G70750
AT1G70920
AT1G71040
AT1G71520
AT1G72280
AT1G72450
AT1G72520
AT1G72540
AT1G72940
AT1G73730
AT1G74310
AT1G74360
AT1G74750
AT1G76070
AT1G76130
AT1G77660
AT1G77760
AT1G77810
AT1G78410
AT1G79180
AT1G80300
AT1G80520
AT1G80590
AT1G80820
AT1G80840
AT2G01340
AT2G01379
AT2G02010
AT2G02220
AT2G02320
AT2G02850
AT2G02860
AT2G03240
AT2G03250
AT2G04040
AT2G04400
AT2G05940
AT2G06050
AT2G15480
AT2G15760
AT2G16900
AT2G17480
AT2G18150
AT2G20320
AT2G20900
AT2G20950
AT2G22010
AT2G22250
AT2G22860
AT2G23320
AT2G23420
AT2G24195
AT2G24500
AT2G24600
AT2G26150
AT2G26380
AT2G26530
AT2G27080
AT2G28400
AT2G29440
AT2G29460
AT2G29720
AT2G30550
AT2G30720
AT2G31955
AT2G32240
AT2G33580
AT2G33700
AT2G34650
AT2G35390
AT2G35730
AT2G35930
AT2G36770
AT2G37430
AT2G38290
AT2G38470
AT2G39350
AT2G39660
AT2G40090
AT2G40140
AT2G40180
AT2G41640
AT2G41690
AT2G41880
AT2G41890
AT2G42440
AT2G43410
AT2G44490
AT2G45450
AT2G45570
AT2G46080
AT2G46160
AT2G46590
AT2G47060
AT3G01500
AT3G02360
AT3G02800
AT3G02840
AT3G03660
AT3G03950
AT3G04220
AT3G05370
AT3G06490
AT3G07090
AT3G07970
AT3G08690
AT3G08760
AT3G09350
AT3G11820
AT3G11840
AT3G12740
AT3G13600
AT3G15356
AT3G15352
AT3G16330
AT3G16530
AT3G18690
AT3G19970
AT3G21690
AT3G22060
AT3G23123
AT3G23230
AT3G23570
AT3G25505
AT3G25610
AT3G25900
AT3G26080
AT3G26820
AT3G26830
AT3G27330
AT3G28180
AT3G28850
AT3G29400
AT3G30842
AT3G44720
AT3G44830
AT3G44860
AT3G46110
AT3G47250
AT3G47540
AT3G48450
AT3G48520
AT3G49110
AT3G49620
AT3G50910
AT3G51895
AT3G52870
AT3G53000
AT3G53260
AT3G53540
AT3G53600
AT3G54150
AT3G55400
AT3G55470
AT3G55560
AT3G55730
AT3G55740
AT3G55840
AT3G55950
AT3G57450
AT3G57550
AT3G59080
AT3G59740
AT3G60110
AT3G60120
AT3G62150
AT3G63010
AT3G63180
AT4G00940
AT4G01700
AT4G02520
AT4G04540
AT4G04570
AT4G06746
AT4G08770
AT4G08780
AT4G09030
AT4G11280
AT4G11470
AT4G11480
AT4G11850
AT4G12120
AT4G12790
AT4G14450
AT4G14680
AT4G15120
AT4G15130
AT4G15150
AT4G16820
AT4G17090
AT4G17490
AT4G17500
AT4G18170
AT4G18890
AT4G18990
AT4G19460
AT4G21390
AT4G21840
AT4G21865
AT4G21920
AT4G22710
AT4G22770
AT4G23180
AT4G23220
AT4G23250
AT4G24400
AT4G24930
AT4G24970
AT4G25670
AT4G26270
AT4G27070
AT4G28110
AT4G28390
AT4G28420
AT4G29810
AT4G30210
AT4G30530
AT4G31020
AT4G33450
AT4G33520
AT4G33925
AT4G34710
AT4G35180
AT4G35190
AT4G36430
AT4G36500
AT4G36550
AT4G36990
AT4G37295
AT4G37370
AT4G37670
AT4G37710
AT4G38940
AT4G39230
AT4G39540
AT4G39980
AT5G01100
AT5G01380
AT5G01950
AT5G02290
AT5G02630
AT5G03330
AT5G03390
AT5G03610
AT5G05730
AT5G06720
AT5G06730
AT5G08660
AT5G08790
AT5G09680
AT5G09800
AT5G10625
AT5G11060
AT5G12480
AT5G12900
AT5G13080
AT5G13280
AT5G13790
AT5G14700
AT5G14760
AT5G17760
AT5G18400
AT5G19880
AT5G22250
AT5G22300
AT5G22500
AT5G22530
AT5G22540
AT5G23510
AT5G23850
AT5G24430
AT5G24600
AT5G24760
AT5G25930
AT5G26340
AT5G27760
AT5G28510
AT5G28646
AT5G35580
AT5G35735
AT5G36907
AT5G36925
AT5G36970
AT5G37490
AT5G37840
AT5G38200
AT5G39110
AT5G39120
AT5G39130
AT5G39160
AT5G39190
AT5G40000
AT5G41100
AT5G42050
AT5G43650
AT5G44400
AT5G45110
AT5G45340
AT5G46080
AT5G47070
AT5G47220
AT5G47710
AT5G47730
AT5G47910
AT5G49520
AT5G49620
AT5G49665
AT5G50350
AT5G51920
AT5G52050
AT5G52390
AT5G52400
AT5G52690
AT5G52750
AT5G54110
AT5G54165
AT5G54170
AT5G54650
AT5G54810
AT5G54860
AT5G56050
AT5G57010
AT5G58430
AT5G58680
AT5G59550
AT5G59790
AT5G59820
AT5G60410
AT5G60710
AT5G60760
AT5G61890
AT5G64250
AT5G64300
AT5G64660
AT5G64750
AT5G64810
AT5G64890
AT5G64900
AT5G64905
AT5G65300
AT5G65510
AT5G65600
AT5G66210
AT5G66640
AT5G67080
AT5G67310

### Sheet: Supplemental Table 2
SYRSYP mutant and AtPep1 genes negatively associated with PC2
AT4G10530
AT1G56130
AT1G49750
AT3G24510
AT2G26400
AT1G14550
AT1G06840
AT4G23030
AT4G18250
AT1G74080
AT2G38860
AT1G61800
AT5G17990
AT3G60270
AT4G22030
AT4G33420
AT1G68450
AT1G26240
AT5G22555
AT5G52710
AT1G26380
AT1G04100
AT4G35070
AT2G23260
AT3G28930
AT1G61430
AT3G09405
AT2G30750
AT5G41180
AT4G35110
AT1G27720
AT3G54640
AT5G15730
AT4G23280
AT1G58602
AT1G33030
AT3G26840
AT1G79680
AT5G38900
AT5G39580
AT5G02490
AT5G08335
AT1G07620
AT1G55970
AT1G21230
AT5G59700
AT1G21326
AT3G53590
AT4G28460
AT1G21270
AT2G17740
AT1G35210
AT5G17890
AT3G13090
AT1G55450
AT4G20830
AT5G49770
AT1G26420
AT1G56140
AT4G11170
AT2G39400
AT1G28600
AT1G76650
AT1G02920
AT1G57630
AT1G21320
AT2G17530
AT1G64400
AT1G17500
AT2G23270
AT2G26560
AT4G19970
AT5G44990
AT3G18250
AT1G64160
AT1G13520
AT5G06740
AT4G04700
AT1G11300
AT4G21380
AT4G10510
AT2G46430
AT5G16170
AT2G17050
AT4G01010
AT1G53390
AT2G33110
AT1G01340
AT4G12250
AT1G66610
AT3G27070
AT1G28380
AT2G18680
AT2G11520
AT1G26250
AT5G39360
AT1G51913
AT1G06137
AT2G24070
AT4G26120
AT2G30660
AT1G51890
AT5G45240
AT5G22270
AT1G56300
AT2G01320
AT5G46520
AT5G14480
AT3G15060
AT3G13610
AT1G53625
AT1G08050
AT4G09300
AT1G24150
AT5G45090
AT1G58410
AT1G65800
AT4G39580
AT3G61800
AT5G56200
AT5G25250
AT1G76700
AT5G67340
AT2G17730
AT3G28510
AT1G13490
AT5G05300
AT5G63710
AT3G52430
AT3G61190
AT1G26390
AT3G59700
AT5G07400
AT3G03670
AT3G13433
AT4G21903
AT5G43910
AT2G29100
AT1G42980
AT1G12430
AT3G55700
AT1G67000
AT4G08500
AT2G03260
AT1G51915
AT1G13110
AT1G59820
AT5G66890
AT1G63550
AT1G11610
AT1G13480
AT3G47510
AT4G31960
AT2G28570
AT3G16860
AT1G70170
AT5G39670
AT1G13550
AT5G49850
AT4G37900
AT2G21900
AT4G16600
AT1G44130
AT2G17220
AT2G20562
AT1G66090
AT3G47110
AT5G58120
AT1G76600
AT5G07390
AT5G42010
AT1G05880
AT4G19370
AT4G39640
AT1G73805
AT1G07000
AT5G42380
AT5G47850
AT5G48410
AT3G46330
AT2G31865
AT5G41740
AT3G27580
AT5G57510
AT2G32140
AT4G14630
AT1G67800
AT1G57650
AT5G49780
AT5G59680
AT1G63245
AT1G02440
AT1G60680
AT3G17700
AT1G09932
AT5G65290
AT5G18350
AT4G37390
AT2G29110
AT3G50480
AT3G02070
AT1G34750
AT4G14365
AT1G49000
AT5G64790
AT4G34390
AT1G21240
AT5G25910
AT1G65481
AT3G14460
AT5G48430
AT2G17055
AT4G19520
AT2G40740
AT5G41750
AT1G68690
AT2G23830
AT5G15130
AT5G60280
AT5G60900
AT5G39785
AT2G20142
AT1G19250
AT1G17240
AT4G23210
AT3G14470
AT4G26470
AT3G44480
AT4G38560
AT3G27540
AT1G23150
AT4G12720
AT1G09930
AT3G09010
AT5G52670
AT1G64065
AT2G24180
AT5G57220
AT1G14540
AT2G45970
AT2G44790
AT1G26410
AT2G43000
AT1G09480
AT2G26070
AT5G06320
AT5G56960
AT4G17030
AT3G02600
AT4G28350
AT3G59660
AT3G21630
AT2G41835
AT4G25030
AT3G21520
AT2G25735
AT1G57990
AT3G52400
AT2G16760
AT3G11080
AT2G37070
AT1G30420
AT2G33480
AT5G03730
AT1G02930
AT3G23120
AT1G30700
AT3G20860
AT1G53970
AT3G16030
AT5G10410
AT5G43190
AT5G20860
AT4G03540
AT2G23700
AT4G24290
AT3G01990
AT3G28480
AT4G40020
AT4G28550
AT2G41170
AT3G51860
AT1G67520
AT3G48840
AT2G42980
AT1G71400
AT3G25010
AT3G22800
AT5G44870
AT2G18690
AT3G26670
AT4G10720
AT1G15780
AT3G48850
AT5G12340
AT5G37850
AT5G07130
AT1G25390
AT3G17410
AT1G51660
AT5G20230
AT2G15220
AT4G35420
AT3G26020
AT1G66700
AT3G22160
AT5G13330
AT1G01600
AT4G11840
AT1G05450
AT4G26790
AT5G20270
AT2G39650
AT5G48400
AT1G19020
AT1G36640
AT1G07240
AT5G17060
AT1G01610
AT1G09080
AT1G44170
AT1G17330
AT3G24503
AT5G61210
AT5G41990
AT5G20480
AT4G35380
AT1G11200
AT4G39720
AT1G17590
AT2G27389
AT2G43570
AT2G13790
AT5G07475
AT5G66790
AT2G40370
AT3G26500
AT1G71100
AT5G19410
AT5G48370
AT3G09830
AT4G26240
AT2G32250
AT5G41040
AT4G22305
AT5G11920
AT4G39670
AT5G25260
AT4G11230
AT1G53990
AT1G32950
AT1G22890
AT2G33120
AT1G01440
AT3G07195
AT1G74590
AT3G16565
AT4G25070
AT4G23850
AT2G17705
AT5G13190
AT5G24810
AT4G33430
AT1G23840
AT1G17950
AT1G43800
AT1G11080
AT3G13100
AT5G23520
AT1G47890
AT4G03020
AT5G27420
AT4G14465
AT1G03370
AT1G34420
AT1G32180
AT3G25882
AT5G57035
AT2G36295
AT1G25530
AT3G55270
AT5G10520
AT3G07370
AT4G31980
AT1G61250
AT1G35180
AT1G53270
AT1G61420
AT5G12420
AT3G47480
AT1G72930
AT1G67060
AT5G06090
AT1G27100
AT2G28940
AT1G69900
AT3G22260
AT5G38540
AT1G18890
AT3G60450
AT5G48657
AT5G12170
AT1G08930
AT3G16340
AT3G14610
AT1G76930
AT2G07180
AT4G18470
AT1G01570
AT4G39890
AT1G18970
AT3G05990
AT1G32940
AT5G52810
AT3G21530
AT3G46930
AT3G53150
AT5G45000
AT3G23110
AT2G05520
AT3G24550
AT1G56145
AT1G63350
AT3G51920
AT1G09645
AT1G14870
AT1G24140
AT2G41100
AT1G31470
AT5G42440
AT5G66780
AT4G09560
AT5G25920
AT2G40750
AT4G34120
AT1G67980
AT4G35600
AT2G28210
AT5G52720
AT5G02780
AT5G11210
AT3G56050
AT1G01550
AT5G40780
AT4G23320
AT3G26680
AT5G45220
AT2G47630
AT5G39000
AT3G53510
AT3G46530
AT5G65609
AT1G61140
AT2G46495
AT3G48180
AT4G33920
AT2G23760
AT5G51630
AT1G19025
AT3G60190
AT4G04960
AT5G61010
AT2G18660
AT2G20960
AT1G49050
AT3G26000
AT2G02640
AT3G26990
AT4G09670
AT1G01560
AT4G29100
AT1G65790
AT4G14370
AT4G14230
AT2G04430
AT4G13300
AT1G49430
AT2G02350
AT3G49060
AT1G04220
AT3G24050
AT1G55820
AT1G48210
AT3G45040
AT5G55560
AT5G09290
AT4G23550
AT1G42550
AT2G40330
AT1G74460
AT3G16220
AT1G65250
AT4G25110
AT4G27830
AT3G07800
AT1G10410
AT5G65200
AT2G42060
AT5G62460
AT5G01750
AT4G14368
AT4G29800
AT1G64000
AT1G74740
AT4G15417
AT4G15070
AT4G17215
AT5G11650
AT5G19080
AT5G25440
AT5G45080
AT1G48980
AT4G15393
AT2G25410
AT2G20150
AT4G10540
AT2G25000
AT2G30933
AT5G01490
AT1G72950
AT1G74710
AT3G46730
AT3G07040
AT1G20350
AT2G35270
AT5G60350
AT4G09100
AT5G10580
AT1G08860
AT5G38350
AT3G11260
AT4G36060
AT2G01300
AT2G32460
AT2G01175
AT5G18560
AT1G09840
AT3G49540
AT3G01760
AT4G01440
AT1G76580
AT5G26920
AT1G63750
AT3G03870
AT5G41300
AT2G41480
AT5G24040
AT3G55900

### Sheet: Supplemental Table 3
N2C3 and AtPep1 genes positively associated with PC1
Immunity Genes	Susceptibility Genes
AT4G30270	AT2G39030
AT4G35230
AT5G54640
AT3G15352
AT3G26830
AT4G02520
AT4G11850
AT5G05730
AT5G22530
AT5G64810

### Sheet: Supplemental Table 4
SYRSYP mutant and AtPep1 genes negatively associated with PC2
Immunity Genes	Susceptibility Genes
AT3G28930	N/A
AT3G54640
AT5G02490
AT1G51890
AT3G52430
AT1G73805
AT1G67800
AT4G23210
AT2G43570
AT4G22305
AT3G51920
AT3G60190
AT2G18660
AT1G74710
AT5G26920

### Sheet: Supplemental Table 5 
PC1 Genes	Gene ID	RT-qPCR Forward primer	RT-qPCR Reverse primer	induced by majority of elicitors and some abiotic stresses	induced by all 7 elicitors and some abiotic stresses	induced by all elicitors and all abiotic stresses
FRK1	AT2G19190	CTTGACCCCGAGTACTATTCGAC	CCTGACATGATCACTTATATGCACCT	YES	YES
ERF2	AT5G47220	TGAGGTTAATTCCGGTGAACC	TCAACTTCCCGTTTTCAGACGA	YES
WRKY40	AT1G80840	CTTGACTGTGCCGGTGACTA	GAAGAAGCCATTTGCTCCAC	YES	YES
ZAT6	AT5G04340	CGACACGCTACTACTCACACC	CCGGAGGAGATGAGCTGTCG	YES	YES	YES
PROPEP1	At5g64900	cctcgaccaaaccctcagagctatc	cggcctgagctaactttctccttcc	YES
PC2 Genes	Gene ID	RT-qPCR Forward primer	RT-qPCR Reverse primer	induced by majority of elicitors and some abiotic stresses	induced by all 7 elicitors and some abiotic stresses	induced by all elicitors and all abiotic stresses
CYP71A12	AT2G30750	TTCCCTAAGCCTTCGGTACG	GAGAATGCATACACTCTTCATCTG	YES	YES
CML37	AT5G42380	TGGATGCAAACTCAGACGGGA	ACCACTTCCTCCACCTCACG	YES	YES	YES
FLOT1	AT5G25250	gttgatgacgatgacgcgctgatt	gcctcagagacatcgatcctagcc
TIR domain family protein	AT1G57630	CGGGGAAGATGTACGCAAAG	TGGAGAGCAAGACAAGAGCA	YES	YES
PLA2A	At2g26560	gggctaatccctgccgttatccttg	ccggtgcttgttcccgctattacat	YES	YES
Reference Genes
Zinc finger (CCCH-type) family protein (selected from current study RNAseq dataset)	AT2G24830	CACATCTGAGAGTATGATGATTTGC	GCCTACCATCAATTGCTTCC	N/A	N/A	N/A
EF1⍺	AT5G60390	TGAGCACGCTCTTCTTGCTTTC	CGTACCTAGCCTTGGAGTATT	N/A	N/A	N/A

### Sheet: Supplemental Table 6
Step #	pDT1 - Empty Vector creation:	Forward Primer	Reverse Primer	Stability fragment Forward sequence		Stability fragment Reverse Sequence
1	Sequenced the stability fragment	CTGCTGGGATTACACATGGC	AAGCTTGCATGCCTGCAG	>SF-SF-F_G02.ab1		Tube 2 SS-SS-R
2	Cloned an XbAI site onto the 1.8kb pseudomonas stability fragment	TACGGCTCTAGACTGCAGCAATGGCAACAACG	AAGCTTGCATGCCTGCAG	NNNNNNNNNNNNATGTCCNGACCTGCAGCAATGGCAACAACGTTGCGCAAACTATTAACTGGCGAACTACTTACTCTAGC		>SF-SF-R_H02.ab1
3	Double digested the XbaI-Stability fragment with XbaI and SphI			TTCCCGGCAACAATTAATAGACTGGATGGAGGCGGATAAAGTTGCAGGACCACTTCTGCGCTCGGCCCTTCCGGCTGGCT		NNNNNNNNNNNNNNGGNCNGCCTCTAGGCCNGATCCAGCGGCATCTGGGTTAGTCGAGCGCGGGCCGCTTCCCATGTCTC
4	Generated pKEN1 by removing GFP and the stabilizing fragment from pSMC21 via a XbaI and SphI double digest			GGTTTATTGCTGATAAATCTGGAGCCGGTGAGCGTGGATCTCGCGGTATCATTGCAGCACTGGGGCCAGATGGTAAGCCC		ACCAGGGCGAGCCTGTTTCGCGATCTCAGCATCTGAAATCTTCCCGGCCTTGCGCTTCGCTGGGGCCTTACCCACCGCCT
5	Ligated Xba-Stability fragment into pKEN1			TCCCGTATCGTAGTTATCTACACGACGGGGAGTCAGGCAACTATGGATGAACGAAATAGACAGATCGCTGAGATAGGTGC		TGGCGGGCTTCTTCGGTCCAAAACTGAACAACAGATGTGTGACCTTGCGCCCGGTCTTTCGCTGCGCCCACTCCACCTGT
				CTCACTGATTAAGCATTGGTAACTGTCAGACCAAGTTTACTCATATATACTTTAGATTGATTTAAAACTTCATTTTTAAT		AGCGGGCTGTGCTCGTTGATCTGCGTCACGGCTGGATCAAGCACTCGCAACTTGAAGTCCTTGATCGAGGGATACCGGCC
	New fluorescent proteins can inserted via the XbaI site and screened from fluorscence to confirm protein directionality			TTAAAAGGATCTAGGTGAAGATCCTTTTTGATAATCTCATGACCAAAATCCCTTAACGTGAGTTTTCGTTCCACTGAGCG		TTCCAGTTGAAACCACTTTCGCAGCTGGTCAATTTCTATTTCGCGCTGGCCGATGCTGTCCCATTGCATGAGCAGCTCGT
				TCAGACCCCAATTACACGCCACTGGCTGTGCTTGCTGGGGTGACGGTGGCAACGGTGGCGGCCTTGCTGGGCTATCGCGT		AAAGCCTGATCGCGTGGGTGCTGTCCATCTTGGCCACGTCAGCCAAGGCGTATTTGGTGAACTGTTTGGTGAGTTCCGTC
				TGGAAAGAAACGAGGGAAAGGGGACTGATAAACCGGTCTTAGCCCCTCCCCTTGGTGTCCAACCGCTCTGTAGGCCTCTC		AGGTACGGCAGCATGTCTTTGGTGAACCTGAGTTCTACACGGCCCTCACCCTCCCGGTAGATGATTGTTTGCACCCAGCC
				AGGCGCCGCTGGTGCCGCTGGTTGGACGCCAAGGGTGAATCCGCCTCGATACCCTGATTACTCGCTTCCTGCGCCCTCTC		GGTAATCATCACACTCGGTCTTTTCCCCTTGCCATTGGGCTCTTGGGTTAACCGGACTTCCCGCCGTTTCAGGCGCAGGG
				AGGCGGCGATAGGGGACTGGTAAAACGGGGATTGCCCAGACGCCTCCCCCGCCCCTTCAGGGGCACAAATGCGGCCCCAA		CCGCTTCTTTGAGCTGGTTGTAGGAAGATTCGATAGGGACACCCGCCATCGTCGCTATGTCCTCCGCCGTCACTGAATAC
				CGGGGCCACGTAGTGGTGCGTTTTTTGCGTTTCCACCCTTTTCTTCCTTTTCCCTTTTAAACCTTTTAGGACGTCTACAG		ATCACTTCATCGGTGACAGGCTCGCTCCTCTTCACCTGGCTAATACAGGCCAGAACGATCCGCTGTTCCTGAACACTGAG
				GCCACGTAATCCGTGGCCTGTAGAGTTTAAAAAGGGACGGATTTGTTGCCATTANGGNACGGATTTGTTGTTAAGAAGGG		GCGATACGCGGCCTCGACCAGGGCATTGCTTTTGTAAACCATTGGGGGTGAGGCCACGTTCGACATTCCTTGTGTATNAN
				ACGGATTTGTTGTTGTAAAGGGAN		GGGGACACTGTATCTGCGTCCCACAATACAACAAATCCGTCCCTTTACAACAACAAATCCGTCCCTTCTTANAACAAATC
						CGTCCCNTAATGGCAACAAATCCGTCCCTTTTTAAACTCTACNGCNACGGATTACGTGGNNTGNAGACGTCCTNNN

### Sheet: Supplemental Table 7
Step	Annotation
Step 1: Input dataset collection
Input Dataset Collection
select at runtime
Step 2: Input dataset
TAIR10_chr_all_chromosome_renamed.fas
select at runtime
Step 3: Input dataset
Araport11_GTF_genes_transposons.Mar202021.gtf
select at runtime
Step 4: Trimmomatic
Single-end or paired-end reads?
Paired-end (as collection)
Select FASTQ dataset collection with R1/R2 pair
Output dataset 'output' from step 1
Perform initial ILLUMINACLIP step?
TRUE
Select standard adapter sequences or provide custom?
Custom
Custom adapter sequences in fasta format
GATCGGAAGAGCGTCGTGTAGGGAAAGAGTGTAGATCTCGGTGGTCGCCG GATCGGAAGAGCGGTTCAGCAGGAATGCCGAGATCGGAAGAGCGGTTCAG GATCGGAAGAGCGGTTCAGCAGGAATGCCGAGACCGACCGGCATCTCGTA TTTTTTTTTTTTTTTTTTTTTTTTTTTTTTTTTTTTTTTTTTTTTTTTTT GATCGGAAGAGCGGTTCAGCAGGAATGCCGAGACCGAGGCCGATCTCGTA GATCGGAAGAGCGGTTCAGCAGGAATGCCGAGACCGCAACTAATCTCGTA GATCGGAAGAGCGGTTCAGCAGGAATGCCGAGACCGTAGCTTATCTCGTA GATCGGAAGAGCGGTTCAGCAGGAATGCCGAGACCGAACTTG…
Maximum mismatch count which will still allow a full match to be performed
2
How accurate the match between the two 'adapter ligated' reads must be for PE palindrome read alignment
30
How accurate the match between any adapter etc. sequence must be against a read
10
Minimum length of adapter that needs to be detected (PE specific/palindrome mode)
8
Always keep both reads (PE specific/palindrome mode)?
TRUE
Trimmomatic Operations
Trimmomatic Operation 1
Select Trimmomatic operation to perform
Cut bases off the start of a read, if below a threshold quality (LEADING)
Minimum quality required to keep a base
14
Trimmomatic Operation 2
Select Trimmomatic operation to perform
Sliding window trimming (SLIDINGWINDOW)
Number of bases to average across
4
Average quality required
14
Trimmomatic Operation 3
Select Trimmomatic operation to perform
Drop reads below a specified length (MINLEN)
Minimum length of reads to be kept
20
Output trimlog file?
FALSE
Output trimmomatic log messages?
FALSE
Job Resource Parameters
Use default job resource parameters
Step 5: Trimmomatic
Single-end or paired-end reads?
Paired-end (as collection)
Select FASTQ dataset collection with R1/R2 pair
Output dataset 'fastq_out_paired' from step 4
Perform initial ILLUMINACLIP step?
TRUE
Select standard adapter sequences or provide custom?
Standard
Adapter sequences to use
TruSeq3 (additional seqs) (paired-ended, for MiSeq and HiSeq)
Maximum mismatch count which will still allow a full match to be performed
2
How accurate the match between the two 'adapter ligated' reads must be for PE palindrome read alignment
30
How accurate the match between any adapter etc. sequence must be against a read
10
Minimum length of adapter that needs to be detected (PE specific/palindrome mode)
8
Always keep both reads (PE specific/palindrome mode)?
TRUE
Trimmomatic Operations
Trimmomatic Operation 1
Select Trimmomatic operation to perform
Sliding window trimming (SLIDINGWINDOW)
Number of bases to average across
4
Average quality required
14
Trimmomatic Operation 2
Select Trimmomatic operation to perform
Drop reads below a specified length (MINLEN)
Minimum length of reads to be kept
20
Output trimlog file?
FALSE
Output trimmomatic log messages?
FALSE
Job Resource Parameters
Use default job resource parameters
Step 6: FastQC
Short read data from your current history
Output dataset 'fastq_out_paired' from step 4
Contaminant list
select at runtime
Adapter list
select at runtime
Submodule and Limit specifing file
select at runtime
Disable grouping of bases for reads >50bp
FALSE
Lower limit on the length of the sequence to be shown in the report
Not available.
length of Kmer to look for
7
Job Resource Parameters
Use default job resource parameters
Step 7: FastQC
Short read data from your current history
Output dataset 'fastq_out_paired' from step 5
Contaminant list
select at runtime
Adapter list
select at runtime
Submodule and Limit specifing file
select at runtime
Disable grouping of bases for reads >50bp
FALSE
Lower limit on the length of the sequence to be shown in the report
Not available.
length of Kmer to look for
7
Job Resource Parameters
Use default job resource parameters
Step 8: RNA STAR
Single-end or paired-end reads
Paired-end (as collection)
RNA-Seq FASTQ/FASTA paired reads
Output dataset 'fastq_out_paired' from step 5
Custom or built-in reference genome
Use reference genome from history and create temporary index
Select a reference genome
Output dataset 'output' from step 2
Length of the SA pre-indexing string
12
Build index with or without known splice junctions annotation
build index with gene-model
Gene model (gff3,gtf) file for splice junctions
Output dataset 'output' from step 3
Length of the genomic sequence around annotated junctions
149
Use 2-pass mapping for more sensitive novel splice junction discovery
No
None
Empty.
None
Empty.
Per gene/transcript output
No per gene or transcript output
Report chimeric alignments?
Don't report chimeric alignments
BAM output format specification:
Read alignment tags to include in the BAM output
NH (number of reported alignments/hits for the read) HI (query hit index) AS (local alignment score) nM (number of mismatches per (paired) alignment) ch (used to indicate chimeric alignments)
HI tag values should be
one-based
None
OneBestScore
MAPQ value for unique mappers
60
Output filter criteria:
Exclude the following records from the BAM output
Nothing selected.
Would you like to set additional output filters?
No
Algorithmic settings:
Configure seed, alignment and limits options
Use Defaults
Performance tweaks / Troubleshooting:
Number of genome bins for coordinate-sorting
50
Step 9: featureCounts
Alignment file
Output dataset 'mapped_reads' from step 8
Specify strand information
Unstranded
Gene annotation file
in your history
Gene annotation file
Output dataset 'output' from step 3
Output format
Gene-ID "\t" read-count (MultiQC/DESeq2/edgeR/limma-voom compatible)
Create gene-length file
TRUE
Options for paired-end reads:
Count fragments instead of reads
Enabled; fragments (or templates) will be counted instead of reads
Check paired-end distance
FALSE
Only allow fragments with both reads aligned
FALSE
Exclude chimeric fragments
TRUE
Advanced options:
GFF feature type filter
exon
GFF gene identifier
gene_id
On feature level
FALSE
Allow reads to map to multiple features
Disabled; reads that align to multiple features or overlapping features are excluded
Minimum mapping quality per read
10
Exon-exon junctions
FALSE
Long reads
FALSE
Count reads by read group
FALSE
Largest overlap
FALSE
Minimum bases of overlap
1
Minimum fraction (of read) overlapping a feature
0
Minimum fraction (of feature) overlapping a read
0
Read 5' extension
0
Read 3' extension
0
Reduce read to single position
Leave the read as it is
Only count primary alignments
FALSE
Ignore reads marked as duplicate
FALSE
Annotates the alignment file with 'XS:Z:'-tags to described per read or read-pair the corresponding assigned feature(s).
FALSE
Ignore unspliced alignments
FALSE
Job Resource Parameters
Use default job resource parameters
Step 10: Column join
Tabular files
Output dataset 'output_short' from step 9
Identifier column
1
Number of header lines in each input file
1
Add column name to header
FALSE
Fill character
.
Additional datasets to create
Nothing selected.
